# A genome-wide knock-out screen for actors of epigenetic silencing reveals new regulators of germline genes and 2-cell like cell state

**DOI:** 10.1101/2021.05.03.442415

**Authors:** Nikhil Gupta, Lounis Yakhou, Julien Richard Albert, Fumihito Miura, Laure Ferry, Olivier Kirsh, Marthe Laisné, Kosuke Yamaguchi, Cécilia Domrane, Frédéric Bonhomme, Arpita Sarkar, Marine Delagrange, Bertrand Ducos, Maxim V. C. Greenberg, Gael Cristofari, Sebastian Bultmann, Takashi Ito, Pierre-Antoine Defossez

## Abstract

Epigenetic mechanisms are essential to establish and safeguard cellular identities in mammals. They dynamically regulate the expression of genes, transposable elements, and higher-order chromatin structures. Expectedly, these chromatin marks are indispensable for mammalian development and alterations often lead to diseases such as cancer. Molecularly, epigenetic mechanisms rely on factors to establish patterns, interpret them into a transcriptional output, and maintain them across cell divisions. A global picture of these phenomena has started to emerge over the years, yet many of the molecular actors remain to be discovered. In this context, we have developed a reporter system sensitive to epigenetic perturbations to report on repressive pathways based on *Dazl,* which is normally repressed in mouse ES cells. We used this system for a genome-wide CRISPR knock-out screen, which yielded expected hits (DNMT1, UHRF1, MGA), as well as novel candidates. We prioritized the candidates by secondary screens, and led further experiments on 6 of them: ZBTB14, KDM5C, SPOP, MCM3AP, BEND3, and KMT2D. Our results show that all 6 candidates regulate the expression of germline genes. In addition, we find that removal of ZBTB14, KDM5C, SPOP and MCM3AP led to similar transcriptional responses, including a reactivation of the 2-cell like cell (2CLC) signature. Therefore, our genetic screen has identified new regulators of key cellular states.
