## Supplementary File 1 for "A genome-wide knock-out screen for actors of epigenetic silencing reveals new regulators of germline genes and 2-cell like cell state"

### Sheet: Loss-of-function mutations
KO	ID	WT size (aa)	Clone no	Protein size (aa)
				Allele 1	Allele 2
Bend3	NP_950193	825	1	p.V308_Y311del
			2	p.V308Gfs*5	p.V308*
			3	p.V308_Y312del / p.P491Lfs*3	p.V308*
Kdm5c	NP_038696	1551	1	p.R635_R637del / p.R744Ffs*17
			2	p.R634Efs*24
			3	p.S743Ifs*15
Kmt2d	NP_001028448	5588	1	p.I2519Sfs*22	p.I2519Dfs*51
			2	p.I2519Sfs*22	p.I2519Dfs*51
			3	p.I2519Sfs*22	p.I2519Dfs*51
Mcm3ap	NP_062307	1971	1	p.R297Kfs*9	p.R298Tfs*10
			2	p.R298Sfs*4	p.R298Tfs*10
			3	p.P296Efs*8	p.R298Tfs*10
Spop	NP_079563	374	1	p.C23Hfs*5
			2	p.C23*
			3	p.C23Sfs*3
Zbtb14	NP_033573	449	1	p.E77Dfs*2	WT
			2	p.S83_S136del
			3	p.L81Sfs*34	p.R82*
