## Supplementary File 2 for "A genome-wide knock-out screen for actors of epigenetic silencing reveals new regulators of germline genes and 2-cell like cell state"

### Sheet: Primers for PCR
n	Name	Sequence	Purpose
1	Gapdh FP	GCCCTGCTTATCCAGTCCTA	ddPCR
2	Gapdh RP	TGAGAGAGGCCCAGCTACTC	ddPCR
3	mScarlet FP	CCCAGAGGGCTTTAAGTGGG	ddPCR
4	mScarlet RP	CCGCAGCTTCACCTTGTAGA	ddPCR
5	P5-1	AATGATACGGCGACCACCGAGATCTACACTCTTTCCCTACACGACGCTCTTCCGATCTBVHDBVHDBVACTCTTGTGGAAAGGACGAAACACCG	NGS
6	P5-2	AATGATACGGCGACCACCGAGATCTACACTCTTTCCCTACACGACGCTCTTCCGATCTVHDBVHDBVHCACTTGTGGAAAGGACGAAACACCG	NGS
7	P5-3	AATGATACGGCGACCACCGAGATCTACACTCTTTCCCTACACGACGCTCTTCCGATCTDBVHDBVHDBTTGTGGAAAGGACGAAACACCG	NGS
8	P5-4	AATGATACGGCGACCACCGAGATCTACACTCTTTCCCTACACGACGCTCTTCCGATCTHDBVHDTTGTGGAAAGGACGAAACACCG	NGS
9	P7-A01	CAAGCAGAAGACGGCATACGAGATCGGTTCAAGTGACTGGAGTTCAGACGTGTGCTCTTCCGATCTCCAATTCCCACTCCTTTCAAGACCT	NGS
10	P7-A02	CAAGCAGAAGACGGCATACGAGATGCTGGATTGTGACTGGAGTTCAGACGTGTGCTCTTCCGATCTCCAATTCCCACTCCTTTCAAGACCT	NGS
11	P7-A03	CAAGCAGAAGACGGCATACGAGATTAACTCGGGTGACTGGAGTTCAGACGTGTGCTCTTCCGATCTCCAATTCCCACTCCTTTCAAGACCT	NGS
12	P7-A04	CAAGCAGAAGACGGCATACGAGATTAACAGTTGTGACTGGAGTTCAGACGTGTGCTCTTCCGATCTCCAATTCCCACTCCTTTCAAGACCT	NGS
13	P7-A05	CAAGCAGAAGACGGCATACGAGATATACTCAAGTGACTGGAGTTCAGACGTGTGCTCTTCCGATCTCCAATTCCCACTCCTTTCAAGACCT	NGS
14	P7-A06	CAAGCAGAAGACGGCATACGAGATGCTGAGAAGTGACTGGAGTTCAGACGTGTGCTCTTCCGATCTCCAATTCCCACTCCTTTCAAGACCT	NGS
15	P7-A07	CAAGCAGAAGACGGCATACGAGATATTGGAGGGTGACTGGAGTTCAGACGTGTGCTCTTCCGATCTCCAATTCCCACTCCTTTCAAGACCT	NGS
16	P7-A08	CAAGCAGAAGACGGCATACGAGATTAGTCTAAGTGACTGGAGTTCAGACGTGTGCTCTTCCGATCTCCAATTCCCACTCCTTTCAAGACCT	NGS
17	P7-A09	CAAGCAGAAGACGGCATACGAGATCGGTGACCGTGACTGGAGTTCAGACGTGTGCTCTTCCGATCTCCAATTCCCACTCCTTTCAAGACCT	NGS
18	P7-A10	CAAGCAGAAGACGGCATACGAGATTACAGAGGGTGACTGGAGTTCAGACGTGTGCTCTTCCGATCTCCAATTCCCACTCCTTTCAAGACCT	NGS
19	P7-A11	CAAGCAGAAGACGGCATACGAGATATTGTCAAGTGACTGGAGTTCAGACGTGTGCTCTTCCGATCTCCAATTCCCACTCCTTTCAAGACCT	NGS
20	P7-A12	CAAGCAGAAGACGGCATACGAGATTATGTCTTGTGACTGGAGTTCAGACGTGTGCTCTTCCGATCTCCAATTCCCACTCCTTTCAAGACCT	NGS
21	P7-B01	CAAGCAGAAGACGGCATACGAGATATTGGATTGTGACTGGAGTTCAGACGTGTGCTCTTCCGATCTCCAATTCCCACTCCTTTCAAGACCT	NGS
22	P7-B02	CAAGCAGAAGACGGCATACGAGATATACTCGGGTGACTGGAGTTCAGACGTGTGCTCTTCCGATCTCCAATTCCCACTCCTTTCAAGACCT	NGS
23	P7-B03	CAAGCAGAAGACGGCATACGAGATTATGAGAAGTGACTGGAGTTCAGACGTGTGCTCTTCCGATCTCCAATTCCCACTCCTTTCAAGACCT	NGS
24	Bend3 FP1	CGAGCTGAAACAAATCGCCG	PCR
25	Bend3 RP1	ACGTGGTCTGAGGCAATGGT	PCR
26	Bend3 FP2	GTTCGACCACCGGAAGCTG	PCR
27	Bend3 RP2	GAGGCGAAGTTGCCAATGGA	PCR
28	Kdm5c FP1	AGGCTTTTGAGCTGCTTCCA	PCR
29	Kdm5c RP1	TCCCTCTAACCTCCCCATCC	PCR
30	Kdm5c FP2	CCTCCTTTAGGTTGTCCGCA	PCR
31	Kdm5c RP2	CCGCTCCTCTTGCACCATAA	PCR
32	Kmt2d FP1	CTCAGCAAGGCTCTGTTCCA	PCR
33	Kmt2d RP1	GGAAAGCAAAAAGCGCAAGC	PCR
34	Kmt2d FP2	GAGGCTCCATGCGTCAAGTA	PCR
35	Kmt2d RP2	CAGCCCACTAATTTTGCCCG	PCR
36	Mcm3ap FP1	TACTTTCCCCACAGCGTCAC	PCR
37	Mcm3ap RP1	AGGTACCATGGTGGACTGACT	PCR
38	Mcm3ap FP2	GTGTGCCACAAAAGTGTGCT	PCR
39	Mcm3ap RP2	TGAATCACGGCGAGCTTCTT	PCR
40	Spop FP1	CTGTCACTGGCCTAAGGTGT	PCR
41	Spop RP1	CCCTAAAGGCAATTGGGTAGC	PCR
42	Spop FP2	TGTTTCAACAGGCCACAAAGTT	PCR
43	Spop RP2	TTCGGGCAAAGATTCCCCTT	PCR
44	Zbtb14 FP	CGTGGTTGAAGATGTAAAGTTCCGA	PCR
45	Zbtb14 RP	TGAACCCTGAGAGTGGTTGTG	PCR

### Sheet: Primers for qPCR
n	Name	Sequence	Purpose
1	Dazl CGI FP	CGTGACGTGCTACAGCCAAT	MeDIP-qPCR
2	Dazl CGI RP	AGCCGAGACCCTTACGTAGAT	MeDIP-qPCR
3	Gapdh CGI FP	GCCCTGCTTATCCAGTCCTA	MeDIP-qPCR
4	Gapdh CGI RP	TGAGAGAGGCCCAGCTACTC	MeDIP-qPCR
5	1700013H16RIK FP	AGAAATTGGAAGACCTGGAGAGC	RT-qPCR
6	1700013H16RIK RP	CCATCAAAAGAGCGTAGACTCC	RT-qPCR
7	ActinB FP	GTGGCATCCATGAAACTACAT	RT-qPCR
8	ActinB RP	GGCATAGAGGTCTTTACGG	RT-qPCR
9	Asz1 FP	GAAGTTAACGCCCAGGATGA	RT-qPCR
10	Asz1 RP	GGTGTTCTGCCATCTTTGGT	RT-qPCR
11	Dazl Ex5 FP	TGAAACTGGGCCCTGCAATC	RT-qPCR
12	Dazl Ex6 RP	TGGTTGGAGGCTGCATGTAAG	RT-qPCR
13	Dnmt1 FP	AGGCGGAAATCAAAGGAGG	RT-qPCR
14	Dnmt1 RP	TCCTGGGTCTGGAACTTCTT	RT-qPCR
15	Dnmt3a FP	tgaagtgggtgcagtttacg	RT-qPCR
16	Dnmt3a RP	ttgaaccaaactccctctgc	RT-qPCR
17	Dnmt3b FP	TCAGATGAGCAAGGTCAAGG	RT-qPCR
18	Dnmt3b RP	TGTACCAAAGCAAGGGGAAG	RT-qPCR
19	Dnmt3l FP	CTGGTGAAGAACTGCCTTCTC	RT-qPCR
20	Dnmt3l RP	AAACTGTGGAGGGAAGAGACC	RT-qPCR
21	Dux FP	AACCCACGACCAGGCTTTG	RT-qPCR
22	Dux RP	CCGAGCTCTTCGGTTTTGAA	RT-qPCR
23	EndProMLV FP	TAGATGGAGCCTACCAAGCTCTCAA	RT-qPCR
24	EndProMLV RP	AGAGGTATGGTTGGAATAAGTA	RT-qPCR
25	Eomes FP	TTCACCTTCTCAGAGACACAGTTCAT	RT-qPCR
26	Eomes RP	GAGTTAACCTGTCATTTTCTGAAGCC	RT-qPCR
27	ETn-MusD FP	GTGCTAACCCAACGCTGGTTC	RT-qPCR
28	ETn-MusD RP	CTCTGGCCTGAAACAACTCCTG	RT-qPCR
29	Fgf5 FP	GCTGTGTCTCAGGGGATTGT	RT-qPCR
30	Fgf5 FP	TACCACTCTCGGCCTGTCTT	RT-qPCR
31	Fkbp6 FP	CTGACTTCCGGGGTCGTTT	RT-qPCR
32	Fkbp6 RP	GTATCGCCAGTGCCCTCTC	RT-qPCR
33	GLN FP	CGTAAGGACCCTAGTGGCTG	RT-qPCR
34	GLN RP	GCACTCACTCTTCTTCACTCTG	RT-qPCR
35	Hormad1 FP	GAGTCAGTGCTGAAGAAAAGGAG	RT-qPCR
36	Hormad1 RP	CAGAGGTACAGAAGGCACACC	RT-qPCR
37	IAP FP	AAGCAGCAATCACCCACTTTGG	RT-qPCR
38	IAP RP	CAATCATTAGATG(T/C)GGCTGCCAAG	RT-qPCR
39	IAPEz FP	AACGCTGCTGCTTTAACTCC	RT-qPCR
40	IAPEz RP	TGCACATAAAGCTGGCACA	RT-qPCR
41	IAPez-gag FP	CACGCTCCGGTAGAATACTTACAAAT	RT-qPCR
42	IAPez-gag RP	CCTGTCTAACTGCACCAAGGTAAAAT	RT-qPCR
43	L1-A FP	GGATTCCACACGTGATCCTAA	RT-qPCR
44	L1-A RP	TCCTCTATGAGCAGACCTGGA	RT-qPCR
45	LINE1 FP	GGAGGGACATTTCATTCTCATCA	RT-qPCR
46	LINE1 RP	GCTGCTCTTGTATTTGGAGCATAGA	RT-qPCR
47	Max FP	TTCAATCTGCGGCTGACAAG	RT-qPCR
48	Max RP	TGCAGTTGGGCACTTGATCT	RT-qPCR
49	MERVL FP	CAATGGGAAGGTCCAGAAGA	RT-qPCR
50	MERVL RP	CCTTGTTACCTCGGAATCCA	RT-qPCR
51	MMERVK-10C FP	CAAATAGCCCTACCATATGTCAG	RT-qPCR
52	MMERVK-10C RP	GTATACTTTCTTCTTCAGGTCCAC	RT-qPCR
53	mScarlet FP	GGACTACACAGTGGTGGAGC	RT-qPCR
54	mScarlet RP	TACAGCTCATCCATTCCGCC	RT-qPCR
55	Nanog FP	CCAGTCCCAAACAAAAGCTC	RT-qPCR
56	Nanog RP	ATCTGCTGGAGGCTGAGGTA	RT-qPCR
57	Pou5f1 FP	GTTCAGCCAGACCACCATCT	RT-qPCR
58	Pou5f1 RP	ACTCCACCTCACACGGTTCT	RT-qPCR
59	Ppia FP	CAAATGCTGGACCAAACACAAACG	RT-qPCR
60	Ppia RP	GTTCATGCCTTCTTTCACCTTCCC	RT-qPCR
61	Prdm14 FP	GCATCCTGGTTCCCACAGAG	RT-qPCR
62	Prdm14 RP	CTGCAGAACACGCCAAAGTG	RT-qPCR
63	Rplp0 FP	TCCAGAGGCACCATTGAAATT	RT-qPCR
64	Rplp0 RP	TCGCTGGCTCCCACCTT	RT-qPCR
65	Sox17 FP	GCCAAAGACGAACGCAAG	RT-qPCR
66	Sox17 RP	GCTTCTCTGCCAAGGTCAAC	RT-qPCR
67	Tet1 FP	CCATTCTCACAAGGACATTCACA	RT-qPCR
68	Tet1 RP	GCAGGACGTGGAGTTGTTCA	RT-qPCR
69	Tet2 FP	GCCATTCTCAGGAGTCACTGC	RT-qPCR
70	Tet2 RP	CTTCTCGATTGTCTTCTCTATTGAGG	RT-qPCR
71	Tet3 FP	CCGGATTGAGAAGGTCATCTAC	RT-qPCR
72	Tet3 RP	AAGATAACAATCACGGCGTTCT	RT-qPCR
73	Tgm2 FP	GACAATGTGGAGGAGGGATCT	RT-qPCR
74	Tgm2 RP	CTCTAGGCTGAGACGGTACAG	RT-qPCR
75	Uhrf1 FP	ACGTGGAACCCCAACTACAG	RT-qPCR
76	Uhrf1 RP	GCAGCTGGATTGTGTCATTG	RT-qPCR
77	Usp17le FP	GCACGGATGCTCCAGACAAA	RT-qPCR
78	Usp17le RP	CCCTGACTACAGAGCTGCCC	RT-qPCR
79	Zfp42 FP	CCCTCGACAGACTGACCCTAA	RT-qPCR
80	Zfp42 RP	TCGGGGCTAATCTCACTTTCAT	RT-qPCR
81	Zscan4d FP	TGCAGCTACTCAAGTATATAGAA	RT-qPCR
82	Zscan4d RP	CAGAATGATATATTCTCTTGTTAATGG	RT-qPCR

### Sheet: Primers for sgRNA
n	Name	Sequence	Purpose
1	Dazl Exon6 gRNA1_FWD	CACCGTTGGACTACTCCAAACACTC	Dazl knock-in
2	Dazl Exon6 gRNA1_REV	AAACGAGTGTTTGGAGTAGTCCAAC	Dazl knock-in
3	Dazl Exon6 gRNA2_FWD	CACCGCACCACAGTTCCAGAGTGTT	Dazl knock-in
4	Dazl Exon6 gRNA2_REV	AAACAACACTCTGGAACTGTGGTGC	Dazl knock-in
5	B3galt6 gRNA1_FWD	CACCGTGGCGGACCCGAGGACGTGT	CRISPR knock-out
6	B3galt6 gRNA1_REV	AAACACACGTCCTCGGGTCCGCCAC	CRISPR knock-out
7	B3galt6 gRNA2_FWD	CACCGGTTCTCGTAGGCGTCGCGCA	CRISPR knock-out
8	B3galt6 gRNA2_REV	AAACTGCGCGACGCCTACGAGAACC	CRISPR knock-out
9	Bend3 gRNA1_FWD	CACCGGCTCATCCGCAACTACGTAG	CRISPR knock-out
10	Bend3 gRNA1_REV	AAACCTACGTAGTTGCGGATGAGCC	CRISPR knock-out
11	Bend3 gRNA2_FWD	CACCGGAGTCATAGCAGTCGTCCCG	CRISPR knock-out
12	Bend3 gRNA2_REV	AAACCGGGACGACTGCTATGACTCC	CRISPR knock-out
13	Ddx42 gRNA1_FWD	CACCGACCTCCGAATGATCAATGGG	CRISPR knock-out
14	Ddx42 gRNA1_REV	AAACCCCATTGATCATTCGGAGGTC	CRISPR knock-out
15	Ddx42 gRNA2_FWD	CACCGAGCGTATAATCTTCGATCAG	CRISPR knock-out
16	Ddx42 gRNA2_REV	AAACCTGATCGAAGATTATACGCTC	CRISPR knock-out
17	Dnmt1 gRNA1_FWD	CACCGCAGAGCCCTATCGCATCGGT	CRISPR knock-out
18	Dnmt1 gRNA1_REV	AAACACCGATGCGATAGGGCTCTGC	CRISPR knock-out
19	Dnmt1 gRNA2_FWD	CACCGTAATGTGAACCGGTTCACAG	CRISPR knock-out
20	Dnmt1 gRNA2_REV	AAACCTGTGAACCGGTTCACATTAC	CRISPR knock-out
21	E2f6 gRNA1_FWD	CACCGCAACTCACATCCACCGAATG	CRISPR knock-out
22	E2f6 gRNA1_REV	AAACCATTCGGTGGATGTGAGTTGC	CRISPR knock-out
23	E2f6 gRNA2_FWD	CACCGACCAGTGACACATCAAACCG	CRISPR knock-out
24	E2f6 gRNA2_REV	AAACCGGTTTGATGTGTCACTGGTC	CRISPR knock-out
25	Emc1 gRNA1_FWD	CACCGTAAGCAGAGTCACGGCACCA	CRISPR knock-out
26	Emc1 gRNA1_REV	AAACTGGTGCCGTGACTCTGCTTAC	CRISPR knock-out
27	Emc1 gRNA2_FWD	CACCGCTGCACCATCAGCTTAAAGG	CRISPR knock-out
28	Emc1 gRNA2_REV	AAACCCTTTAAGCTGATGGTGCAGC	CRISPR knock-out
29	Eny2 gRNA1_FWD	CACCGTAGAAACTGGAGAAAGAGAA	CRISPR knock-out
30	Eny2 gRNA1_REV	AAACTTCTCTTTCTCCAGTTTCTAC	CRISPR knock-out
31	Eny2 gRNA2_FWD	CACCGACACGTTACTGTTGATGACT	CRISPR knock-out
32	Eny2 gRNA2_REV	AAACAGTCATCAACAGTAACGTGTC	CRISPR knock-out
33	Fbxw7 gRNA1_FWD	CACCGGTGTTGCTGAACATGGTACA	CRISPR knock-out
34	Fbxw7 gRNA1_REV	AAACTGTACCATGTTCAGCAACACC	CRISPR knock-out
35	Fbxw7 gRNA2_FWD	CACCGACGTTAGTGGGACATACAGG	CRISPR knock-out
36	Fbxw7 gRNA2_REV	AAACCCTGTATGTCCCACTAACGTC	CRISPR knock-out
37	Gja1 gRNA1_FWD	CACCGGGGCGTTAAGGATCGCGTGA	CRISPR knock-out
38	Gja1 gRNA1_REV	AAACTCACGCGATCCTTAACGCCCC	CRISPR knock-out
39	Gja1 gRNA2_FWD	CACCGGCAGACCGACGGGGTCAACG	CRISPR knock-out
40	Gja1 gRNA2_REV	AAACCGTTGACCCCGTCGGTCTGCC	CRISPR knock-out
41	Kdm5c gRNA1_FWD	CACCGAGACTTACCGAAGGTACTGG	CRISPR knock-out
42	Kdm5c gRNA1_REV	AAACCCAGTACCTTCGGTAAGTCTC	CRISPR knock-out
43	Kdm5c gRNA2_FWD	CACCGCACAGTATCTTCGTAGTCGG	CRISPR knock-out
44	Kdm5c gRNA2_REV	AAACCCGACTACGAAGATACTGTGC	CRISPR knock-out
45	Kmt2d gRNA1_FWD	CACCGTGGGGATGGACAGCCCGACG	CRISPR knock-out
46	Kmt2d gRNA1_REV	AAACCGTCGGGCTGTCCATCCCCAC	CRISPR knock-out
47	Kmt2d gRNA2_FWD	CACCGAAATGGCTGTTGATCCCATG	CRISPR knock-out
48	Kmt2d gRNA2_REV	AAACCATGGGATCAACAGCCATTTC	CRISPR knock-out
49	Mcm3ap gRNA1_FWD	CACCGCTCGTGGCAATGTCTCCTCG	CRISPR knock-out
50	Mcm3ap gRNA1_REV	AAACCGAGGAGACATTGCCACGAGC	CRISPR knock-out
51	Mcm3ap gRNA2_FWD	CACCGCTAAAGAAGACACGCCCCCG	CRISPR knock-out
52	Mcm3ap gRNA2_REV	AAACCGGGGGCGTGTCTTCTTTAGC	CRISPR knock-out
53	Mga gRNA1_FWD	CACCGACTGGAATCAACAACAATCG	CRISPR knock-out
54	Mga gRNA1_REV	AAACCGATTGTTGTTGATTCCAGTC	CRISPR knock-out
55	Mga gRNA2_FWD	CACCGAGAGCCTAATTGGAAATACC	CRISPR knock-out
56	Mga gRNA2_REV	AAACGGTATTTCCAATTAGGCTCTC	CRISPR knock-out
57	Pdcl gRNA1_FWD	CACCGCAAAAGGTGTGATCAATGAC	CRISPR knock-out
58	Pdcl gRNA1_REV	AAACGTCATTGATCACACCTTTTGC	CRISPR knock-out
59	Pdcl gRNA2_FWD	CACCGTTTATGAAGATGGCGTCCCA	CRISPR knock-out
60	Pdcl gRNA2_REV	AAACTGGGACGCCATCTTCATAAAC	CRISPR knock-out
61	Ptpn11 gRNA1_FWD	CACCGAGAGAACGAAGTCTCCGGGG	CRISPR knock-out
62	Ptpn11 gRNA1_REV	AAACCCCCGGAGACTTCGTTCTCTC	CRISPR knock-out
63	Ptpn11 gRNA2_FWD	CACCGAGTATTACATGGAACACCAT	CRISPR knock-out
64	Ptpn11 gRNA2_REV	AAACATGGTGTTCCATGTAATACTC	CRISPR knock-out
65	Sem1 gRNA1_FWD	CACCGGGAAGAGGACGACGAGTTCG	CRISPR knock-out
66	Sem1 gRNA1_REV	AAACCGAACTCGTCGTCCTCTTCCC	CRISPR knock-out
67	Sem1 gRNA2_FWD	CACCGTGAAGATGCACATGTCTGGG	CRISPR knock-out
68	Sem1 gRNA2_REV	AAACCCCAGACATGTGCATCTTCAC	CRISPR knock-out
69	Slc35b2 gRNA1_FWD	CACCGCTGCAGGAAAGAGTGATGAC	CRISPR knock-out
70	Slc35b2 gRNA1_REV	AAACGTCATCACTCTTTCCTGCAGC	CRISPR knock-out
71	Slc35b2 gRNA2_FWD	CACCGAAGCAATATAGCCTGCCAGT	CRISPR knock-out
72	Slc35b2 gRNA2_REV	AAACACTGGCAGGCTATATTGCTTC	CRISPR knock-out
73	Smad7 gRNA1_FWD	CACCGGGGAGCGAGTAGGACGAGGG	CRISPR knock-out
74	Smad7 gRNA1_REV	AAACCCCTCGTCCTACTCGCTCCCC	CRISPR knock-out
75	Smad7 gRNA2_FWD	CACCGTGGGAGGAGAAGACTCGCGT	CRISPR knock-out
76	Smad7 gRNA2_REV	AAACACGCGAGTCTTCTCCTCCCAC	CRISPR knock-out
77	Spop gRNA1_FWD	CACCGAAAGGTTCCTGAATGCCGGT	CRISPR knock-out
78	Spop gRNA1_REV	AAACACCGGCATTCAGGAACCTTTC	CRISPR knock-out
79	Spop gRNA2_FWD	CACCGCGAGAGCTGGTGCTATACAC	CRISPR knock-out
80	Spop gRNA2_REV	AAACGTGTATAGCACCAGCTCTCGC	CRISPR knock-out
81	Tcf7l1 gRNA1_FWD	CACCGGAGACAGGGGTCCGTTGGAG	CRISPR knock-out
82	Tcf7l1 gRNA1_REV	AAACCTCCAACGGACCCCTGTCTCC	CRISPR knock-out
83	Tcf7l1 gRNA2_FWD	CACCGATTCTCCGATTCGTTGACCA	CRISPR knock-out
84	Tcf7l1 gRNA2_REV	AAACTGGTCAACGAATCGGAGAATC	CRISPR knock-out
85	Tfdp1 gRNA1_FWD	CACCGCCTTCATGGAGAAATGCCGC	CRISPR knock-out
86	Tfdp1 gRNA1_REV	AAACGCGGCATTTCTCCATGAAGGC	CRISPR knock-out
87	Tfdp1 gRNA2_FWD	CACCGTTGGATGCTGCCGGTCTCTG	CRISPR knock-out
88	Tfdp1 gRNA2_REV	AAACCAGAGACCGGCAGCATCCAAC	CRISPR knock-out
89	TIGRE gRNA1_FWD	CACCGACTGCCATAACACCTAACTT	CRISPR knock-out
90	TIGRE gRNA1_REV	AAACAAGTTAGGTGTTATGGCAGTC	CRISPR knock-out
91	TIGRE gRNA2_FWD	CACCGGAGAAGTCACTATTGAATCC	CRISPR knock-out
92	TIGRE gRNA2_REV	AAACGGATTCAATAGTGACTTCTCC	CRISPR knock-out
93	Uhrf1 gRNA1_FWD	CACCGGGTCATGGCCAACTATAACG	CRISPR knock-out
94	Uhrf1 gRNA1_REV	AAACCGTTATAGTTGGCCATGACCC	CRISPR knock-out
95	Uhrf1 gRNA2_FWD	CACCGAAGCGGATGACAAGACTGTG	CRISPR knock-out
96	Uhrf1 gRNA2_REV	AAACCACAGTCTTGTCATCCGCTTC	CRISPR knock-out
97	Usp7 gRNA1_FWD	CACCGAGATGTATGATCCTAAAACC	CRISPR knock-out
98	Usp7 gRNA1_REV	AAACGGTTTTAGGATCATACATCTC	CRISPR knock-out
99	Usp7 gRNA2_FWD	CACCGAGGAAATGACATGTACGACG	CRISPR knock-out
100	Usp7 gRNA2_REV	AAACCGTCGTACATGTCATTTCCTC	CRISPR knock-out
101	Zbtb14 gRNA1_FWD	CACCGCTTCAAATATGTCAGAGCGG	CRISPR knock-out
102	Zbtb14 gRNA1_REV	AAACCCGCTCTGACATATTTGAAGC	CRISPR knock-out
103	Zbtb14 gRNA2_FWD	CACCGTCTAGTCCGGATGAAAGTAA	CRISPR knock-out
104	Zbtb14 gRNA2_REV	AAACTTACTTTCATCCGGACTAGAC	CRISPR knock-out
