## Supplementary File 7 for "A genome-wide knock-out screen for actors of epigenetic silencing reveals new regulators of germline genes and 2-cell like cell state"

### Sheet: WGBS basic metrics
Summary of mapping		BEND3_1	BEND3_2	BEND3_3	DASH_2i	DASH_S	KDM5C_1	KDM5C_2	KDM5C_3	KMT2D_1	KMT2D_2	KMT2D_3	MCM3AP_1	MCM3AP_2	MCM3AP_3	SPOP_1	SPOP_2	SPOP_3	ZBTB14_1	ZBTB14_2	ZBTB14_3
Total PE1 reads		139701577	128116475	121893824	363045682	327776415	134120622	156739802	159971641	187322700	151513660	144964984	148549380	131795490	128614316	127960291	145805479	147389830	156758740	146488331	140631486
Uniquely mapped PE1		0.864	0.865	0.867	0.862	0.869	0.862	0.862	0.866	0.865	0.871	0.872	0.864	0.859	0.867	0.864	0.867	0.871	0.867	0.86	0.862
Unmapped PE1		0.103	0.101	0.099	0.103	0.096	0.103	0.103	0.101	0.101	0.094	0.097	0.103	0.105	0.101	0.102	0.1	0.097	0.1	0.105	0.104
Total PE2 reads		139701574	128116475	121893820	363045682	327776413	134120621	156739801	159971641	187322699	151513659	144964984	148549376	131795489	128614316	127960291	145805479	147389832	156758734	146488331	140631477
Uniquely mapped PE2		0.821	0.821	0.825	0.812	0.836	0.814	0.811	0.824	0.824	0.833	0.84	0.823	0.814	0.837	0.812	0.827	0.837	0.826	0.813	0.816
Unmapped PE2		0.146	0.145	0.142	0.153	0.129	0.152	0.155	0.143	0.142	0.132	0.129	0.144	0.15	0.132	0.153	0.14	0.132	0.141	0.152	0.15
Mean depth	Top strand	5.3	4.9	4.7	13.5	11.6	5.1	6	6.2	7.1	5.8	5.7	5.8	5	5.1	4.9	5.7	5.8	6.1	5.5	5.4
	Bottom strand	5.3	4.8	4.7	13.4	11.5	5.1	5.9	6.2	7.1	5.8	5.7	5.8	4.9	5.1	4.8	5.6	5.8	6.1	5.5	5.3
	Both strand	10.6	9.7	9.4	26.9	23.1	10.2	11.9	12.4	14.2	11.6	11.5	11.5	9.9	10.3	9.7	11.3	11.7	12.2	11	10.7
	All N	5.3	4.9	4.7	13.4	11.5	5.1	6	6.2	7.1	5.8	5.7	5.8	5	5.1	4.9	5.6	5.8	6.1	5.5	5.4
	Aall C	5.6	5.1	5	14.2	12	5.4	6.3	6.5	7.4	6.1	6	6	5.2	5.4	5.1	5.9	6.1	6.4	5.8	5.7
	All CpG	7	6.3	6	16.9	13.9	6.6	7.7	7.8	8.6	7.3	6.7	7	6.1	6.6	6.2	7.1	7.3	7.8	7.3	6.9
	All CHG	6	5.5	5.3	15.2	12.9	5.8	6.7	7	7.9	6.6	6.4	6.4	5.5	5.8	5.5	6.4	6.6	6.9	6.3	6
	All CHH	5.5	5.1	4.9	14	12	5.3	6.2	6.4	7.3	6.1	5.9	6	5.1	5.3	5	5.9	6.1	6.3	5.7	5.5
Median depth	Aall N	5	5	5	13	11	5	6	6	7	6	6	6	5	5	5	6	6	6	5	5
	All C	6	5	5	14	12	6	6	6	7	6	6	6	5	5	5	6	6	6	6	6
	Aall CpG	6	6	6	15	13	6	7	7	8	7	6	7	6	6	6	7	7	7	6	6
	All CHG	6	6	6	15	13	6	7	7	8	7	6	7	6	6	6	6	7	7	6	6
	All CHH	6	5	5	14	12	5	6	6	7	6	6	6	5	5	5	6	6	6	6	6
Methylation level	all (all C)	4.1	3.9	3.9	1.3	3.7	3.6	3.7	3.6	3.5	3.6	3.8	3.4	3.2	3.1	3.5	3.3	3.3	3.6	3.6	3.5
	all (all CpG)	65.6	61.7	64.1	7.4	60	56.4	59.2	53.3	60.2	60.6	63.9	54.9	52.3	48.6	54.6	52.3	53.8	59.2	57.5	54.8
	all (all CHG)	1.4	1.3	1.2	1.1	1.4	1.3	1.3	1.4	1.1	1.1	1.2	1.2	1.1	1.1	1.2	1.2	1.1	1.2	1.3	1.2
	all (all CHH)	1.3	1.2	1.1	1	1.2	1.2	1.2	1.4	1	1	1.2	1.1	1	1	1.1	1.1	1.1	1.1	1.1	1.1
	LAMBDA (all C)	1	1	1	1	1	1	1	1	0.9	0.9	0.9	0.9	0.9	0.9	1	1	0.9	1	1	1
	LAMBDA (all CpG)	0.9	0.9	0.9	0.9	0.9	0.9	0.9	0.9	0.9	0.9	0.9	0.9	0.9	0.9	0.9	0.9	0.9	0.9	0.9	0.9
	LAMBDA (all CHG)	1.1	1.1	1.1	1.1	1.1	1	1.1	1.1	1	1	1	1	1	1	1.1	1.1	1	1	1	1
	LAMBDA (all CHH)	1	1	1	1	1	1	1	1	0.9	0.9	0.9	0.9	0.9	0.9	1	1	0.9	0.9	1	0.9
Coverage vs read depth	1 (all N)	0.827	0.817	0.818	0.868	0.865	0.824	0.837	0.836	0.848	0.828	0.832	0.836	0.827	0.818	0.822	0.832	0.833	0.836	0.827	0.829
	3 (all N)	0.671	0.64	0.639	0.834	0.821	0.661	0.706	0.707	0.75	0.684	0.692	0.702	0.663	0.647	0.65	0.69	0.695	0.707	0.673	0.678
	5 (all N)	0.488	0.446	0.438	0.784	0.759	0.472	0.541	0.548	0.616	0.517	0.523	0.531	0.464	0.462	0.451	0.518	0.527	0.545	0.496	0.495
	10 (all N)	0.15	0.123	0.11	0.602	0.54	0.137	0.196	0.216	0.28	0.194	0.187	0.183	0.119	0.148	0.116	0.176	0.191	0.206	0.164	0.152
